# High affinity chimeric antigen receptor signaling induces an inflammatory program in human regulatory T cells

**DOI:** 10.1101/2024.03.31.587467

**Authors:** Russell W. Cochrane, Rob A. Robino, Bryan Granger, Eva Allen, Silvia Vaena, Martin J. Romeo, Aguirre A. de Cubas, Stefano Berto, Leonardo M.R. Ferreira

## Abstract

Regulatory T cells (Tregs) are promising cellular therapies to induce immune tolerance in organ transplantation and autoimmune disease. The success of chimeric antigen receptor (CAR) T-cell therapy for cancer has sparked interest in using CARs to generate antigen-specific Tregs. Here, we compared CAR with endogenous T cell receptor (TCR)/CD28 activation in human Tregs. Strikingly, CAR Tregs displayed increased cytotoxicity and diminished suppression of antigen-presenting cells and effector T (Teff) cells compared with TCR/CD28 activated Tregs. RNA sequencing revealed that CAR Tregs activate Teff cell gene programs. Indeed, CAR Tregs secreted high levels of inflammatory cytokines, with a subset of FOXP3^+^ CAR Tregs uniquely acquiring CD40L surface expression and producing IFNγ. Interestingly, decreasing CAR antigen affinity reduced Teff cell gene expression and inflammatory cytokine production by CAR Tregs. Our findings showcase the impact of engineered receptor activation on Treg biology and support tailoring CAR constructs to Tregs for maximal therapeutic efficacy.

**Graphical Abstract:** 
