## Supplemental Table 6 for "High affinity chimeric antigen receptor signaling induces an inflammatory program in human regulatory T cells"

ENSG00000286695.1
ENSG00000240801.1
ENSG00000227687.1
CCL4
IL2
IL31
CCL3
CCL3-AS1
CCL3L3
TNFAIP6
LINC01991
G0S2
CPXM1
ENSG00000203364.2
HMGB1P17
IL13
INSM1
LINC01686
CCL4L2
GZMH
LINC02397
LINC02524
SAA2
SPACA4
ENSG00000286281.1
CXCL13
DHCR24-DT
ENSG00000266923.1
ENSG00000253666.4
PDCD1
GNAI1
PTCHD1-AS
HCG20
IER3
SETBP1
IER3-AS1
ENSG00000287486.1
ENSG00000260253.1
ENSG00000274276.6
SLC2A6
ENSG00000253842.2
EVI5
LAMB3
SCN4B
KCNK5
SMAD1
MIR6881
ENSG00000250274.2
NCS1
ENSG00000278291.1
AIM2
FLT1
GLIS3
MPP2
ENSG00000289267.1
PRSS23
KIF1A
PHEX
FABP5P2
LIF
LDHAP3
TMCC2
ENSG00000237461.3
NKG7
ITPRIPL2
LIF-AS1
TEAD4
EXO1
MCM10
MIR1304
FAM83E
ENSG00000255581.1
SLC29A1
CDC6
ENSG00000261759.1
LIF-AS2
ENSG00000289957.1
ENSG00000261762.1
HOMER1
ENSG00000286696.1
RNVU1-26
ENSG00000228477.1
LHFPL6
CD40LG
SCD
FEN1P1
SEMA7A
PTGFRN
CHRNA5
CLSPN
ENSG00000288234.1
DTL
CDK6-AS1
RRM2
MYBL2
KLC3
POU2AF1
RHPN2
AGRN
CYCSP55
RNVU1-4
TEDC2
SNORD43
NPM1P18
UBE2T
CDK1
CDCA5
ZWINT
TYMSOS
ENSG00000275719.1
ABHD17C
TRIP10
LAP3
DIAPH3
TMEM88
RANBP1P1
TGFBR3L
SLC1A5
MYOF
LINC02416
MILIP
ARMC9
CENPW
FAM222A
PHKA1
MIR3658
RAD51AP1
ENSG00000261061.1
GRHL1
ENSG00000258232.2
XRCC2
FADS2
ENSG00000276131.1
ENSG00000242396.2
GINS3
MND1
FOXRED2
DENND2B
HMGCS1
PVR
SNHG15
PRDX1P1
CYP51A1
IL12RB2
CTH
FASN
KIRREL2
LMNA
GLB1L2
SLC25A33
ESPL1
YRDC
KIF2C
ADM5
SFXN4
IL4
E2F7
TNS3
ENSG00000279347.1
WNK2
MROH7-TTC4
TTC4
PSMB5
CKAP2L
PTMS
SNORA73A
FABP5P9
CTNNA1
TNFRSF12A
RBM47
GMNN
GLA
FAM111B
DHCR24
IPO11
UBE2E2
STK3
HSPE1P2
WDR62
NUDT8
SNORA68
CAMK2N2
CHRNA3
GINS1
STIL
PRMT5
ENSG00000261604.1
CCDC34
YWHAG
BASP1
BEGAIN
MIR4741
LARP4
TNFSF14
WDR3
EIF1AXP1
LRRC59
ENSG00000280148.1
LTV1
SNORD110
ENSG00000213683.4
GALE
AURKA
SNORD57
ENSG00000250899.3
ENSG00000287724.1
SLC31A1
PGD
WDR36
PRMT5-AS1
FARSA
PRXL2A
C3orf14
RGS16
PRDX4
PSMC3IP
PAK1IP1
ATP1B3
BYSL
SCCPDH
HS6ST1
IKBIP
TONSL-AS1
SNRPEP4
IL1RAP
KIF21A
ENSG00000289738.1
MAST2
BOP1
TWNK
EXOSC4
GTF2F2
SLC6A9
WDR43
PNO1
PSMD12
SNORA41
ENSG00000264066.7
PHLPP1
GEMIN5
PSMB2
ENSG00000253102.1
RUSC2
SPINT1-AS1
ECT2
SNORD45C
MRPL39
CHPF
SLC39A1
LAMA5
EPB41L2
SHC4
TCP1
TTLL4
TARS1
TIMM21
IQGAP3
FARSA-AS1
NIFK
HSPA4
ENSG00000279762.3
ETF1
DUSP14
TRAIP
SORD
TIMM17A
ENSG00000255513.1
CDT1
ENSG00000255224.2
ENSG00000283149.1
ESF1
PDIA6
ENSG00000266171.1
NUDCD1
ENSG00000257553.1
ENSG00000217702.3
DLAT
POLR3K
DNAAF5
PA2G4
EIF2B3
RPP25
TIMELESS
TSFM
TMEM97
GFM1
IPO7
SNORA18
MASTL
RPS26P19
DDX10
DHX33
ATP6V1C2
GART
SNORD15B
FDX2
TTC8
LARS2
DNAJC12
ENSG00000257921.6
EIF5B
USP12
PPA1
NDUFAF4
MOK
SPC24
CENPX
CDCA2
DCUN1D5
RPGRIP1L
HAT1
PKN3
SGPL1
ENSG00000235852.1
BMS1
API5P1
CLDND2
UBE2SP1
MAP3K20
KIF18B
ENSG00000249773.3
TMEM147
RAD18
NDUFAB1
MCUR1
FH
CCDC6
NUP107
ENSG00000258908.1
L2HGDH
ENSG00000167807.15
CENPI
JPT2
SRPRB
POLR1A
RRP9
NOP2
SLC3A2
MRPS26
ENSG00000285982.1
ENSG00000291186.1
CDC7
PHF6
SLC16A1
SNORA6
SRPK1
E2F6
PRIM1
CALR
UBE2M
TXNDC5
DDX11
BLTP3B
CREM
ABHD6
SNORA62
DDX1
PGAM5
RRP15
ENSG00000258554.1
ENSG00000258790.1
TROAP
MRPS23
MYBBP1A
SAAL1
SASS6
OTUD4
PRDX1
SNRPGP10
TTC27
HJURP
CCDC47
ENSG00000272509.1
GAR1
ENSG00000275097.1
LRRC42
PSMC1P9
SFXN2
SNORD65
PSMD11
CDK2
STRIP2
PA2G4P4
ENSG00000258938.1
TIMM50
HCCS
POP1
PC
ACAT2
ENSG00000257065.1
UMPS
XPO5
ENSG00000255252.3
SLC25A32
ENSG00000226706.1
HECTD2
HSPA14
RIBC2
LRRCC1
RABGGTB
CCT8
ENSG00000267458.1
ANAPC1
RRP7A
HACD3
MMACHC
BTG3
RRS1
MRM2
DYNC2I2
HSD17B12
BLOC1S5-TXNDC5
ENSG00000290146.1
AARS1
MRPL15
VRK1
NAXE
ZMPSTE24
ACSBG1
DPH3
TMEM70
CDC123
PHF5A
F5
CDK6
ALG1L9P
SPRYD7
IDH3A
POP7
RARS1
PANX1
EIF4EBP1
ZW10
TFDP1P2
SINHCAF
C11orf24
PSMD3
DYNC2LI1
RAD23A
RFWD3
DOHH
ICMT-DT
NANP
GADD45GIP1
MALSU1
YIF1A
SLBP
ENSG00000285043.3
CETN3
OIP5
ENSG00000258052.1
SAPCD1-AS1
ENSG00000286018.1
MRPL36
ALDOA
PER2
NDUFAF2
SENP3
CHUK
ENSG00000278527.1
MRPS7
CFAP157
ENSG00000225057.2
ENSG00000279827.1
UTP6
SMC1A
MBOAT7
SNX8
SNRPG
SMYD5
MRPL37
SIAH2-AS1
PTRH1
FANCD2
HDAC2
GDF9
MRPL1
ENSG00000288699.1
CHCHD10
SGO1
ENSG00000287959.1
MIR5703
MLH1
NUFIP1
POMP
SMN1
ENSG00000289565.1
COPG2
ENSG00000232828.1
DCLRE1B
HSPBP1
KPNB1
USP1
POLE
STRAP
MRPL19
NAA20
OGFOD1
ANAPC11
ENSG00000259316.12
AFG3L2
LSM2
TFB2M
EEF2KMT
PRPS2
ENSG00000272345.1
ELOC
NME1-NME2
TFAM
ENSG00000264558.1
ENSG00000288625.1
MEX3D
GNPDA1
SLC25A22
ENSG00000261312.1
AHI1
FBXO45
POLDIP2
ENSG00000234818.1
GNL2
KHSRP
PTPN11
SNORD101
MMS22L
DCAF13
ENSG00000287434.1
ALG14
SLX9
TNF
GMPS
ZMYND19
MRPS17
ENSG00000286221.1
GOT1
EIF4A1P10
SPINT1
MIR3940
ADRM1
PUDP
SNRNP25
MSH6
FANCD2OS
NDUFV2
SPTSSA
CDC25C
RTCB
CENPO
LSM5
B3GALT6
CFAP20
SLC27A4
CHCHD2
ZDHHC9
ENSG00000260350.1
UBE2D3-AS1
TUFM
PARK7
ADAM9
PTPDC1
ARL13B
PRIM2
SUPT16H
MSH2
VCP
HBS1L
TUBB4B
PSMA7
TRMT5
C7orf50
PTGES3
SIAH2
DHX9
PGM2
PEMT
APOO
TUBB6
MRM3
OLA1
NOPCHAP1
XRCC6
CISD1
BLM
KNOP1
BRMS1L
ENSG00000283341.4
POLR2K
BAG2
EIF2S2
PSMC1
MAD2L2
ZNF232
PRELID1
SNRPC
ANKRD9
SETP14
BTG3-AS1
IMP4
FAM98B
NCAPH2
TXLNA
METTL2A
TOMM22
HSPA8P1
MRPL47
SNORD45B
CENPP
CEP83
RUVBL1
ENSG00000226332.2
BMP6
KNL1
