## Supplemental Table 7 for "High affinity chimeric antigen receptor signaling induces an inflammatory program in human regulatory T cells"

ENSG00000234998.1
FGFBP2
BTNL3
FAM30A
CH25H
MIR4537
LHX1
ENSG00000274565.1
KIAA2012
TMEM30B
CHRNA6
EPB41L4B
CXCR6
IGHM
PTHLH
TLR8-AS1
ENSG00000266495.1
H2BC13
ART3
RAB40A
CABLES1
ENSG00000288964.1
ENSG00000279390.1
AFAP1L2
MAPK6P4
ENSG00000288720.2
ENSG00000276988.1
C20orf204
ATP1A4
LDHAP2
FCRL3
H4C12
ERHP1
PDE7B-AS1
DPY19L2P2
AKAP5
CEND1
ADGRE1
ENSG00000288826.1
SNORA20
RIBC1
IRF5
ASB2
CASQ1
GFI1
ENSG00000240527.1
MIR1244-3
ZNF280C
RDM1
CC2D2B
LUZP1
TPI1P1
TNFRSF13C
GNB3
HSPA8P9
ENTPD1
HMGB1P10
ENTPD1-AS1
PSME2P2
ARHGAP10
MIPEP
PTMA
ENSG00000234160.1
NDRG4
CHAMP1
