## Supplemental Table 8 for "High affinity chimeric antigen receptor signaling induces an inflammatory program in human regulatory T cells"

ABCF1
ABCF2
ABHD10
ACKR1
ACOT7
ACOX3
ADAM9
ADAMTS20
ADAMTS9-AS1
AGAP3
AHSA1
AK6
ALG14
ANAPC11
APLN
APOL1
ARL1
ARL3
ARMC10P1
ATP5MK
ATXN2-AS
B3GNT5
BANF1
BCAR1
BCCIP
BMS1
BOLA3-DT
BPNT2
BRME1
BUB1B
BUB1B-PAK6
BYSL
C11orf24
C11orf96
C1orf122
C1S
CACNG3
CACYBPP2
CALR
CAMTA1
CANX
CARD10
CASP7
CBLB
CCDC113
CCDC47
CCDC78
CCL5
CCNA2
CCNE2
CCNJ
CD160
CD276
CD40LG
CD63
CDC123
CDK7
CEACAM19
CEBPD
CENPH
CENPN
CENPV
CEP192-DT
CEROX1
CFAP20
CHAF1A
CHCHD3
CHN2
CHP1P2
CIP2A
CKS1B
CLCN5
CLDN12
CLDND2
CLIP1-AS1
CMPK2
CNOT10-AS1
CNTF
COA4
COA7
COPG2
CORO1C
COX20P1
CPPED1
CR2
CRADD
CRTAM
CRYZL2P-SEC16B
CSF3
CXCL11
CXCL3
CYP21A2
CYP3A5
CYP51A1-AS1
DAGLA
DBN1
DCAF13
DDX1
DDX55
DEPP1
DHX32
DLAT
DLL4
DNAJC2
DNAJC6
DOHH
DOK3
DPH3
DTX1
DUSP3
DUSP5-DT
DYRK3
EFCAB10-AS1
EFTUD2
EGR4
EI24
EIF1AX
EIF4EBP1
EIF4EP2
EIF5B
ELOC
ELOVL7
EN1
ENSG00000124593.16
ENSG00000167807.15
ENSG00000185839.3
ENSG00000188525.4
ENSG00000203364.2
ENSG00000225075.1
ENSG00000226706.1
ENSG00000230490.4
ENSG00000233538.1
ENSG00000234818.1
ENSG00000235609.7
ENSG00000235934.2
ENSG00000236453.5
ENSG00000236792.1
ENSG00000237461.3
ENSG00000237927.1
ENSG00000240527.1
ENSG00000240801.1
ENSG00000246250.3
ENSG00000247033.1
ENSG00000249773.3
ENSG00000250274.2
ENSG00000251066.1
ENSG00000251569.1
ENSG00000252367.1
ENSG00000253102.1
ENSG00000253838.1
ENSG00000253842.2
ENSG00000254662.1
ENSG00000255173.1
ENSG00000255921.1
ENSG00000257065.1
ENSG00000257222.1
ENSG00000257359.1
ENSG00000257411.2
ENSG00000257553.1
ENSG00000257921.6
ENSG00000258232.2
ENSG00000258472.10
ENSG00000258790.1
ENSG00000258908.1
ENSG00000258938.1
ENSG00000259522.3
ENSG00000259560.2
ENSG00000259753.1
ENSG00000260304.1
ENSG00000262248.1
ENSG00000262831.1
ENSG00000263388.1
ENSG00000265257.5
ENSG00000265334.1
ENSG00000266923.1
ENSG00000267011.5
ENSG00000267139.1
ENSG00000267157.1
ENSG00000267458.1
ENSG00000269813.1
ENSG00000270299.1
ENSG00000270558.1
ENSG00000271936.1
ENSG00000272009.1
ENSG00000272094.1
ENSG00000272141.1
ENSG00000272434.1
ENSG00000272540.1
ENSG00000272848.2
ENSG00000273212.1
ENSG00000275493.2
ENSG00000276418.5
ENSG00000276850.5
ENSG00000277034.1
ENSG00000278861.1
ENSG00000279009.1
ENSG00000279827.1
ENSG00000281311.1
ENSG00000284512.1
ENSG00000284669.1
ENSG00000285018.1
ENSG00000285162.1
ENSG00000285508.1
ENSG00000285604.1
ENSG00000285649.1
ENSG00000285723.1
ENSG00000285848.1
ENSG00000285909.1
ENSG00000286018.1
ENSG00000286034.1
ENSG00000286064.1
ENSG00000286221.1
ENSG00000286312.1
ENSG00000287097.1
ENSG00000287917.3
ENSG00000288534.1
ENSG00000288620.1
ENSG00000288637.1
ENSG00000288695.1
ENSG00000288849.1
ENSG00000288898.1
ENSG00000288913.2
ENSG00000289061.1
ENSG00000289209.1
ENSG00000289268.1
ENSG00000289405.1
ENSG00000289494.2
ENSG00000289526.2
ENSG00000289548.2
ENSG00000289565.1
ENSG00000289613.1
ENSG00000289865.1
ENSG00000289874.1
ENSG00000289883.1
ENSG00000290970.1
ENSG00000291135.1
ERAL1
ESCO2
ETF1
EVI5
FAM187A
FASLG
FBXO45
FKBP14-AS1
FOXD1-AS1
FOXRED2
GADD45GIP1
GAR1
GASAL1
GASK1B
GCSH
GDF11
GEMIN5
GFM1
GINS3
GJA4
GMNN
GNA11
GNAZ
GNB1L
GNL2
GOT1
GPATCH4
GPRIN1
GRIP2
GRWD1
GYS1
GZMB
GZMH
H2AZ1
HBS1L
HCCS
HDAC2
HDGFL3
HIBCH
HMGA1
HRH1
HSBP1
HSD17B12
HSP90AA6P
HSPA14
ICMT-DT
ID2B
IGLON5
IL17A
IL1B
IL1RL2
IL22
IL31
IL36G
IMMP2L
INSRR
IPO11
IPO7
JPT2
KCNJ14
KLF10
KLHDC7B
KLRC4-KLRK1
KNSTRN
L2HGDH
LACTB2
LAMB3
LILRB1
LIN9
LINC00589
LINC00677
LINC00996
LINC01144
LINC01460
LINC01686
LINC01993
LINC02156
LIPT2
LNP1
LSM3
LYST-AS1
MAD2L2
MAGOHB
MAIP1
MANSC4
MAOB
MAP9-AS1
MCMBP
MDH1
MECR
MERTK
METRNL
MINPP1
MIOX
MIR1182
MIR1244-4
MIR1292
MIR25
MIR4741
MIR4761
MIR6515
MIR6746
MIR6768
MIR7703
MLH1
MMACHC
MNAT1
MOK
MORF4L2
MRM2
MRPL15
MRPL19
MRPL21
MRPL36
MRPL37
MRPL39
MRPL4
MRPL40
MRPL46
MRPS17
MRPS2
MRPS23
MRPS7
MSH2
MSH6
MYDGF
MZT1
NAA20
NAA25
NAF1
NBEAP5
NBL1
NCEH1
NDUFAB1
NDUFAF1
NDUFAF2
NDUFV2P1
NGEF
NIFK
NIPAL4
NIPSNAP3B
NKG7
NKX6-3
NMB
NOL10
NPIPA8
NPM1
NPM1P27
NR6A1
NRAV
NSFL1C
NTN3
NUBP1
NUP107
NUP205
NUP37
NXT1
ORC6
OSTC
OTUD4
PA2G4
PAIP1
PANX1
PAQR3
PARK7
PCGF6
PES1
PEX3
PGBD1
PGBD5
PHF5A
PIGO-AS1
PIGR
PIH1D2
PIK3CB
PLA2G4C-AS1
PLEKHH1
PNO1
POLA1
POLR1B
POLR2D
POLR2K
POLR3K
POMP
POP7
POU2AF1
PPARG
PRC1
PRC1-AS1
PRDX1
PRDX3
PRIM1
PROK2
PROSER2
PRR9
PRRG1
PRSS54
PSMA4
PSMA5
PSMB7
PSMC2
PSMD12
PSMD2
PSME2P1
PSMG1
PSTPIP2
PTK7
PTRH2
PTX3
PUDP
PUS1-AS1
RAB20
RAB23
RAB27A
RABGEF1P3
RAD54L
RANBP1
RARS1
RASL10B
RASSF4
RCC1
RCN3
REXO5
RIDA
RIOK1
RN7SKP214
RNF223
RNU6-395P
ROBO4
RPP25
RRP15
RRP9
SAMD11
SEC16B
SEC61B
SF3B6
SH3RF3-AS1
SIGLEC10
SIPA1L1-AS1
SIRPA
SLAMF8
SLBP
SLC15A3
SLC25A15
SLC30A9
SLC35G2
SLC49A3
SLC6A17
SMAD1
SMIM30
SMIM45
SMN1
SMPDL3A
SMYD5
SNORA18
SNORA2C
SNORA33
SNORA41
SNORA61
SNORD16
SNORD19
SNORD28
SNORD34
SNORD42B
SNORD45A
SNORD46
SNORD4B
SNORD56
SNORD6
SNORD63B
SNORD67
SNRPC
SNRPF
SOWAHC
SOX7
SP5
SPACA3
SPATA5L1
SPDL1
SPR
SPRYD7
SPTBN4
SPTSSA
SRD5A3
SRD5A3-AS1
SRP68
SRP68P3
SRPK1
SRXN1
SSBP1
SSRP1
STARD3NL
STOML2
SUMO2P10
SYNCRIP
SYT3
TAF13
TAGLN3
TBC1D12
TBL3
TBRG4
TBX21
TCEAL4
TCF3P1
TDRD9
TFAM
TFB2M
TGIF1
TGM5
THNSL1
TICRR
TIMM10
TIMM13
TIMM21
TIMM50
TM9SF5P
TMEM11-DT
TMEM130
TMEM151B
TMEM170B
TMEM208
TMEM241
TMEM70
TMEM88B
TNFAIP2
TNFRSF12A
TOE1
TOMM6
TONSL
TOP1MT
TRAF4
TRAP1
TRIP6
TRMT1
TRMT5
TSFM
TTC23
TUBA1C
TUBB
TUBB2B
TUBB6
TWNK
UBA6
UBE2FP1
UBE2H-DT
UBE2L3
UBE2L6
UBE2M
UBE2S
UBE2T
UBE2V2
UBE3D
UQCC4
UQCRQ
URB2
USP14
VDAC2
VRK1
VRK2
WAKMAR2
WDR4
WDR41
WDR76
WHRN
XPO5
XXYLT1
YBX1
YWHAE
ZBTB10
ZBTB47
ZMPSTE24
ZNF165
ZNF584
ZNHIT2
