## Supplemental Table 10 for "High affinity chimeric antigen receptor signaling induces an inflammatory program in human regulatory T cells"

### Sheet: Sheet1
Gene	Direction	Oligo sequence (5' to 3')
Human IFNG	FW	TCCCATGGGTTGTGTGTTTA
Human IFNG	REV	AAGCACCAGGCATGAAATCT
Human GZMB	FW	GGTGGCTTCCTGATACGAGACG
Human GZMB	REV	GGTCGGCTCCTGTTCTTTGAT
Human CD40LG	FW	GCGGCACATGTCATAAGTGAGG
Human CD40LG	REV	GTCCTTGTCTTTTAACGGTCAGC
Human TIGIT	FW	TGGTGGTCATCTGCACAGCAGT
Human TIGIT	REV	TTTCTCCTGAGGTCACCTTCCAC
Human TBX21	FW	ATTGCCGTGACTGCCTACCAGA
Human TBX21	REV	GGAATTGACAGTTGGGTCCAGG
Human GATA3	FW	ACCACAACCACACTCTGGAGGA
Human GATA3	REV	TCGGTTTCTGGTCTGGATGCCT
Human RORC	FW	GAGGAAGTGACTGGCTACCAGA
Human RORC	REV	GCACAATCTGGTCATTCTGGCAG
Human STAT1	FW	GGCAAAGAGTGATCAGAAACAA
Human STAT1	REV	GTTCAGTGACATTCAGCAACTC
Human RPL13a	FW	CATAGGAAGCTGGGAGCAAG
Human RPL13a	REV	GCCCTCCAATCAGTCTTCTG
